# A New Clustering and Nomenclature for Beta Turns Derived from High-Resolution Protein Structures

**DOI:** 10.1101/390211

**Authors:** Maxim Shapovalov, Slobodan Vucetic, Roland L. Dunbrack

## Abstract

Protein loops connect regular secondary structures and contain 4-residue beta turns which represent 63% of the residues in loops. The commonly used classification of beta turns (Type I, I’, II, II’, VIa1, VIa2, VIb, and VIII) was developed in the 1970s and 1980s from analysis of a small number of proteins of average resolution, and represents only two thirds of beta turns observed in proteins (with a generic class Type IV representing the rest). We present a new clustering of beta turn conformations from a set of 13,030 turns from 1078 ultra-high resolution protein structures (≤1.2 Å). Our clustering is derived from applying the DBSCAN and *k*-medoids algorithms to this data set with a metric commonly used in directional statistics applied to the set of dihedral angles from the second and third residues of each turn. We define 18 turn types compared to the 8 classical turn types in common use. We propose a new 2-letter nomenclature for all 18 beta-turn types using Ramachandran region names for the two central residues (e.g., ‘A’ and ‘D’ for alpha regions on the left side of the Ramachandran map and ‘a’ and ‘d’ for equivalent regions on the right-hand side; classical Type I turns are ‘AD’ turns and Type I’ turns are ‘ad’). We identify 11 new types of beta turn, 5 of which are sub-types of classical beta turn types. Up-to-date statistics, probability densities of conformations, and sequence profiles of beta turns in loops were collected and analyzed. A library of turn types, *BetaTurnLib18*, and cross-platform software, *BetaTurnTool18*, which identifies turns in an input protein structure, are freely available and redistributable from dunbrack.fccc.edu/betaturn and github.com/sh-maxim/BetaTurn18. Given the ubiquitous nature of beta turns, this comprehensive study updates understanding of beta turns and should also provide useful tools for protein structure determination, refinement, and prediction programs.
