## Supplementary material for "A New Clustering and Nomenclature for Beta Turns Derived from High-Resolution Protein Structures": S1 Table. BetaTurnLib18 beta-turn library in Excel format: modes and medoids and other data for all 18 clusters. Version 1.1.

### Sheet: BetaTurnLib18
# December 4, 2018
# Version 1.1
#
# BSD 3-Clause License
#
# Copyright (c) 2018, Maxim Shapovalov (1,2), Slobodan Vucetic (2), Roland L. Dunbrack, Jr. (1,^)
# All rights reserved.
#
# (1): Fox Chase Cancer Center, 333 Cottman Avenue, Philadelphia PA 19111, USA
# (2): Temple University, 1801 N Broad Street, Philadelphia PA 19122, USA
# (^): Corresponding Author, Roland dot Dunbrack at fccc dot edu
#
# Redistribution and use in source and binary forms, with or without
# modification, are permitted provided that the following conditions are met:
#
# * Redistributions of source code must retain the above copyright notice, this
# list of conditions and the following disclaimer.
#
# * Redistributions in binary form must reproduce the above copyright notice,
# this list of conditions and the following disclaimer in the documentation
# and/or other materials provided with the distribution.
#
# * Neither the name of the copyright holder nor the names of its
# contributors may be used to endorse or promote products derived from
# this software without specific prior written permission.
#
# THIS SOFTWARE IS PROVIDED BY THE COPYRIGHT HOLDERS AND CONTRIBUTORS "AS IS"
# AND ANY EXPRESS OR IMPLIED WARRANTIES, INCLUDING, BUT NOT LIMITED TO, THE
# IMPLIED WARRANTIES OF MERCHANTABILITY AND FITNESS FOR A PARTICULAR PURPOSE ARE
# DISCLAIMED. IN NO EVENT SHALL THE COPYRIGHT HOLDER OR CONTRIBUTORS BE LIABLE
# FOR ANY DIRECT, INDIRECT, INCIDENTAL, SPECIAL, EXEMPLARY, OR CONSEQUENTIAL
# DAMAGES (INCLUDING, BUT NOT LIMITED TO, PROCUREMENT OF SUBSTITUTE GOODS OR
# SERVICES; LOSS OF USE, DATA, OR PROFITS; OR BUSINESS INTERRUPTION) HOWEVER
# CAUSED AND ON ANY THEORY OF LIABILITY, WHETHER IN CONTRACT, STRICT LIABILITY,
# OR TORT (INCLUDING NEGLIGENCE OR OTHERWISE) ARISING IN ANY WAY OUT OF THE USE
# OF THIS SOFTWARE, EVEN IF ADVISED OF THE POSSIBILITY OF SUCH DAMAGE.
#
no_by_size	cluster_size	frequency	bturn_name	prev_name	median_below_7A_ca1_ca4	mean_below_7A_ca1_ca4	median_any_ca1_ca4	mean_any_ca1_ca4	mode_omega2	mode_phi2	mode_psi2	mode_omega3	mode_phi3	mode_psi3	mode_omega4	mode_aa1	mode_aa2	mode_aa3	mode_aa4	mode_ss1	mode_ss2	mode_ss3	mode_ss4	mode_pdb_id	mode_chain_id	mode_res1_id	medoid_omega2	medoid_phi2	medoid_psi2	medoid_omega3	medoid_phi3	medoid_psi3	medoid_omega4	medoid_aa1	medoid_aa2	medoid_aa3	medoid_aa4	medoid_ss1	medoid_ss2	medoid_ss3	medoid_ss4	medoid_pdb_id	medoid_chain_id	medoid_res1_id
1	6413	0.492172	AD	I	5.48	5.52	5.51	5.65	185.124	-62.2529	-23.4802	181.882	-96.2544	-2.43736	179.02	D	P	D	G	C	T	T	C	2EAB	A	598	184.878	-65.274	-23.5204	182.829	-98.7327	-18.0574	181.103	P	Y	A	R	T	T	T	G	5A71	A	299
2	1556	0.119417	Pd	II	5.61	5.62	5.61	5.68	179.568	-55.2611	133.101	179.601	91.1774	-6.22361	180.915	T	K	G	T	C	T	T	C	1W23	A	89	178.693	-55.2807	132.756	175.532	82.3779	-2.87867	179.595	P	D	G	D	E	T	T	C	3QZB	A	62
3	802	0.0615503	Pa	new_prev_II	6	5.96	6.12	6.18	176.223	-59.9321	135.206	178.765	58.6949	27.539	177.527	G	A	L	D	C	T	T	H	2FFY	A	214	180.967	-79.7575	149.106	170.915	61.4669	32.2068	180.139	G	D	N	V	C	T	T	C	3KWE	A	95
4	748	0.057406	ad	I'	5.44	5.52	5.45	5.58	182.807	47.0841	44.6543	174.36	82.6624	1.09192	182.922	Y	K	G	R	E	T	T	E	3AWU	B	49	177.138	54.0765	37.1399	174.188	77.0693	7.65844	182.449	F	D	G	K	E	T	T	E	3GNE	A	34
5	648	0.0497314	AB1	new_prev_VIII	6.72	6.62	7.52	7.5	184.016	-67.2011	-30.9557	172.54	-136.03	162.29	182.926	P	R	V	P	C	S	S	C	4ATE	A	219	178.293	-76.7525	-33.0703	180.051	-137.666	155.992	179.528	D	F	Y	G	C	S	S	C	3ARX	A	392
6	625	0.0479662	AZ	new_prev_VIII	5.8	5.84	5.9	6	181.011	-74.1132	-27.7058	182.082	-140.41	75.0943	190.539	A	G	T	P	T	T	B	T	4RFU	A	76	181.512	-83.8117	-17.7641	182.701	-128.879	61.719	177.813	G	N	V	P	T	S	S	C	3LO8	A	62
7	603	0.0462778	AB2	VIII	6.42	6.32	7.95	7.72	175.48	-69.2905	-30.1595	169.409	-120.25	127.998	177.808	G	L	I	K	T	S	S	C	4YPO	A	112	179.885	-76.3742	-33.966	184.304	-116.476	120.097	183.376	V	A	E	K	S	S	S	C	4UAS	A	147
8	402	0.0308519	pD	II'	5.44	5.6	5.66	6.13	179.735	57.4401	-130.182	181.811	-95.4291	11.2329	181.959	K	G	S	R	T	T	T	C	3BS2	A	129	177.418	56.1617	-135.6	183.17	-90.921	4.80597	180.041	K	G	Y	D	E	T	T	C	4G9S	B	45
9	166	0.0127398	AG	new_prev_VIII	6.37	6.19	7.24	7.21	179.981	-66.4216	-19.265	176.009	-82.4846	63.1568	183.478	V	N	R	A	H	T	S	C	5HB7	A	199	184.317	-71.7752	-15.8415	187.191	-87.6994	74.6503	181.634	N	A	N	A	T	T	C	H	4L8A	A	119
10	135	0.0103607	BcisP	VIb	5.7	5.7	6.07	6.04	178.762	-137.528	119.378	359.112	-66.4931	163.881	179.759	P	S	P	A	C	S	S	C	2CIW	A	228	176.274	-127.047	120.425	357.997	-65.6344	161.273	182.145	N	N	P	K	G	S	S	C	2BMO	B	110
11	131	0.0100537	dD	new	6.63	6.48	7.79	7.62	180.942	94.0772	-1.19064	186.079	-127.952	15.4421	170.944	D	G	Y	H	S	S	C	S	4EZI	A	282	182.573	99.8897	-17.3368	185.02	-113.776	9.87348	180.654	P	G	Y	E	T	T	C	C	3JQ0	A	521
12	125	0.00959325	PcisD	VIa1	5.74	5.76	5.76	5.8	175.035	-59.7047	144.373	9.21127	-92.7685	8.3155	175.561	D	S	P	L	C	T	T	C	5AOZ	A	443	175.035	-59.7047	144.373	9.21127	-92.7685	8.3155	175.561	D	S	P	L	C	T	T	C	5AOZ	A	443
13	102	0.00782809	dN	new	6.42	6.37	7.83	7.6	183.895	69.3209	8.93257	177.804	-131.732	-63.2806	185.108	I	E	H	G	T	T	T	E	5AGD	A	232	178.531	76.0553	-3.15254	179.315	-122.824	-50.4606	179.839	P	G	V	T	B	T	T	T	4E9X	A	1076
14	87	0.0066769	Dd	new	6.81	6.7	7.6	7.65	182.749	-115.159	15.687	186.108	100.655	-12.2962	176.582	L	D	G	S	S	S	S	C	2RFR	A	141	177.544	-99.075	19.5575	173.796	108.722	-14.5338	182.16	D	E	G	G	H	T	T	G	4HZ8	A	167
15	59	0.00452801	PcisP	new_prev_VIb	6.33	6.24	6.74	6.79	175.258	-66.0135	147.893	0.253918	-75.7218	142.108	176.61	D	A	P	Y	T	C	S	E	5DZE	A	189	183.552	-78.8626	145.45	353.824	-78.0601	140.342	178.16	M	K	P	Q	H	C	S	C	4UDX	X	35
16	52	0.00399079	cisDA	new	5.36	5.42	5.36	5.42	3.33025	-94.1826	7.96215	187.903	-61.3953	-38.4114	184.422	Y	P	D	D	E	T	T	T	3VGI	A	56	0.136627	-97.5333	3.92544	184.13	-66.8647	-35.8899	182.025	A	P	W	F	T	T	T	E	1UAI	A	42
17	32	0.00245587	pG	new	6.58	6.43	8.16	8.06	180.058	73.5793	-162.375	180.272	-78.9632	77.1682	188.337	L	G	R	Y	T	C	S	C	4V28	A	95	188.703	68.2758	-139.597	178.073	-79.9165	121.912	175.539	H	G	T	Q	S	S	S	C	1KQP	A	81
18	25	0.00191865	cisDP	new	6.36	6.29	6.52	6.6	11.0955	-86.4661	4.44391	169.988	-71.3894	157.798	175.118	A	P	L	V	T	T	S	C	3B4U	A	268	11.0955	-86.4661	4.44391	169.988	-71.3894	157.798	175.118	A	P	L	V	T	T	S	C	3B4U	A	268
Other	319	0.024482	Other	IV	6.42	6.26	9.03	9	-999	-999	-999	-999	-999	-999	-999	?	?	?	?	?	?	?	?	????	?	-999	-999	-999	-999	-999	-999	-999	-999	?	?	?	?	?	?	?	?	????	?	-999
total	13030	1	total	total					-999	-999	-999	-999	-999	-999	-999	?	?	?	?	?	?	?	?	????	?	-999	-999	-999	-999	-999	-999	-999	-999	?	?	?	?	?	?	?	?	????	?	-999
